# Reducing Cofilin dosage promotes stress adaptation and thermotolerance in *Drosophila melanogaster* embryos

**DOI:** 10.1101/2025.01.02.631102

**Authors:** Natalie Biel, Subhashis Natua, Faizan Rashid, Divisha Biswas, Ting-Yu Wang, Tsui-Fen Chou, Auinash Kalsotra, Anna Marie Sokac

## Abstract

In addition to regulating actin dynamics, Cofilin also senses and responds to physiological stress and can determine cell survival outcomes. Yet, the full picture of Cofilin’s role in stress response is lacking. Here, we used imaging and RNA-seq methods to show that exposing early *Drosophila melanogaster* embryos to either acute or chronic heat stress (32°C) induces a Cofilin-mediated Actin Stress Response (ASR) and leads to upregulation of genes associated with both heat shock and Endoplasmic Reticulum (ER) unfolded protein responses. Reducing *cofilin* gene dosage (*cofilin^+/-^*) in heat-stressed embryos modulates all observed stress responses and partially rescues embryo survival. Unexpectedly we find that heat shock- and ER-stress response modulation arises because non-stressed *cofilin^+/-^* embryos already show upregulation of heat shock- and ER-stress response genes, prior to heat exposure. Our data support a model whereby *cofilin* heterozygosity activates specific stress responses associated with reduced protein homeostasis, thus priming embryos to be more resilient when they encounter subsequent heat stress. We conclude that Cofilin dosage serves as a determinant of stress outcomes, impacting both the actin cytoskeleton and inducible stress response pathways. In the embryo, we identify Cofilin as a novel link between inducible stress response and thermotolerance.

**Author summary:** Embryos regularly encounter physiological stresses that compromise their development and even put them at risk of death. These stresses can include hot or cold temperature shocks, chemical exposures, or metabolic imbalances carried over from the embryo’s parents. Here, we find a simple genetic manipulation that primes embryos to be more resilient to the stress of elevated temperature. By taking away one of the two normal copies of the gene *cofilin* in fruit flies, we generate embryos with improved survival upon exposure to heat stress. We find that the reduced dosage of Cofilin already introduces a low level of stress that then makes the embryos adapt so that they are more resilient when they encounter a subsequent stress. Our findings in fly embryos parallel previous observations showing that reducing *cofilin* gene copy number promotes the survival of neurons in mammals in both neurodegenerative and stroke contexts. However, our work is the first to consider Cofilin’s pro-survival activity using methods that capture the whole-system molecular response. As such, we reveal that Cofilin has a broad role to play in cellular stress response and makes an unanticipated contribution to stress adaptation and organismal thermotolerance.
