## Supplementary material for "Reducing Cofilin dosage promotes stress adaptation and thermotolerance in *Drosophila melanogaster* embryos": S1_Table

### Sheet: README
Table S1. Mass spectrometry data for heat stress proteins (Hsps)
Mass spec data included here is for selected heat stress proteins in size ranges of 20-30 kDa and 60-80 kDa. See Methods details for more information.
Raw abundance values are provided for each of two experiments (Proteins_exp1, Proteins_exp2).
Key for abbreviations:
# of peptides	Total number of distinct peptide sequences identified
# PSMs	Number of peptide spectrum matches (PSMs) found for all of the peptides (including redundant) of the identified protein
# Unique peptides	Total number of peptides that are truly unique to a particular protein
# AAs	Number of amino acids in reference peptide sequence
MW (kDa)	Molecular weight of reference protein in kilodaltons
calc. pI	Calculated isoelectric point
Score Sequest HT	Protein score (i.e. sum of the scores of the individual peptides)
Abundance	Amount of protein found in the sample
Found in sample	“High” indicates the precursor ion was detected, and the best confidence of the PSMs for the proteins was determined (false discovery rate of 1%). “Peak found” refers to proteins that showed only the results from precursor ion quantification searches while the PSM was not determined (unidentified spectra).
WT	OreR, wild-type embryos
18	18°C
A32	Acute 32°C
C32	Chronic 32°C
Key for page abbreviations:
Proteins_exp1	Data for experiment 1, for all conditions
Proteins_exp2	Data for experiment 2, for all conditions
Summary	Summary table showing combined raw abundance data for all conditions

### Sheet: Proteins_exp1
Gene name	CG Accession ID	Accession	Coverage (%)	# of peptides	# PSMs	# Unique peptides	# AAs	MW (kDa)	calc. pI	Score Sequest HT	Abundance WT 18, 20-30 kDa	Abundance WT 18, 60-80 kDa	Abundance WT A32, 20-30 kDa	Abundance WT A32, 60-80 kDa	Abundance WT C32, 20-30 kDa	Abundance WT C32, 60-80 kDa	Found in sample: WT 18, 20-30 kDa	Found in sample: WT 18, 60-80 kDa	Found in sample: WT A32, 20-30 kDa	Found in sample: WT A32, 60-80 kDa	Found in sample: WT C32, 20-30 kDa	Found in sample: WT C32, 60-80 kDa
Cdc37	CG12019	Q24276	31	14	18	14	389	45.1	5.06	45.75						9.79618e+07	Not Found	Not Found	Not Found	Not Found	Not Found	High
DNAJ-1	CG10578	Q53ZT0	5	2	11	2	334	37	8.85	25.37					2.22691e+06		High	Not Found	High	Not Found	High	Not Found
Hsp 22	CG4460	P02515	21	3	8	3	174	19.8	5.27	24.98			1.1872e+06		1.20603e+07		Not Found	Not Found	High	Not Found	High	Not Found
Hsp 23	CG4463	M9NE68	84	24	105	24	186	20.6	5.85	381.72			3.87376e+07		1.19483e+09	864668	High	Not Found	High	Not Found	High	High
Hsp 26	CG4183	P02517	91	33	507	33	208	23	7.56	1890.37	3.21722e+09		1.01418e+10		2.53789e+10		High	High	High	Not Found	High	Not Found
Hsp 27	CG4466	P02518	95	36	505	36	213	23.6	7.44	1798.03	2.4522e+09		5.93787e+09	603370	8.09849e+09	593121	High	Not Found	High	High	High	High
Hsp 60A	CG12101	O02649	79	62	595	62	573	60.8	5.49	1913.6	5.08936e+06	3.18039e+09	3.96501e+07	2.17639e+09	8823153	5.07036e+09	High	High	High	High	High	High
Hsp 68	CG5436	O97125	40	25	90	18	635	69.7	5.83	270.01				1.36306e+07		2.45208e+08	Not Found	Not Found	Not Found	High	Not Found	High
Hsp 70Ab	CG18743	P02825	28	19	80	11	642	70.1	5.77	213.2				3.11374e+07		1.18206e+07	Not Found	Not Found	Not Found	High	Not Found	High
Hsp 70Bb, Bc	CG31359, CG6489	Q9BIR7	Not Found	Not Found	Not Found	Not Found	Not Found	Not Found	Not Found	Not Found	Not Found	Not Found	Not Found	Not Found	Not Found	Not Found	Not Found	Not Found	Not Found	Not Found	Not Found	Not Found
Hsp 83	CG1242	M9PBL3	75	130	2011	127	717	81.8	5.02	6854.43		2.75561e+10	3.94751e+06	2.08148e+10	6.73785e+07	4.90628e+10	High	High	High	High	High	High
Hsp110/Hsc 70 Cb, isoform A	CG6603	Q9VUC1	55	59	414	59	804	88.4	5.43	1307.39		1.53958e+09	1.3585e+06	6.25908e+08	8241160	1.62745e+09	Not Found	High	High	High	High	High

### Sheet: Proteins_exp2
Gene name	CG Accession ID	Accession	Coverage (%)	# of peptides	# PSMs	# Unique peptides	# AAs	MW (kDa)	calc. pI	Score Sequest HT	Abundance WT 18, 20-30 kDa	Abundance WT 18, 60-80 kDa	Abundance WT A32, 20-30 kDa	Abundance WT A32, 60-80 kDa	Abundance WT C32, 20-30 kDa	Abundance WT C32, 60-80 kDa	Found in sample: WT 18, 20-30 kDa	Found in sample: WT 18, 60-80 kDa	Found in sample: WT A32, 20-30 kDa	Found in sample: WT A32, 60-80 kDa	Found in sample: WT C32, 20-30 kDa	Found in sample: WT C32, 60-80 kDa
Cdc37	CG12019	Q24276	42	21	57	21	389	45.1	5.06	147.91	8.80647e+06	3.602e+06	1.73055e+06	3.08269e+07	1.95946e+06	1.95429e+09	High	High	High	High	High	High
DNAJ-1	CG10578	Q53ZT0	54	17	79	17	334	37	8.85	187.85	6.42e+07		6.05525e+08		104358264		High	Not Found	High	Not Found	High	Not Found
Hsp 22	CG4460	P02515	66	12	40	12	174	19.8	5.27	94.28			4.10643e+08		466330033		Not Found	Not Found	High	Not Found	High	Not Found
Hsp 23	CG4463	M9NE68	85	16	145	16	186	20.6	5.85	432.49	1.70748e+08		1.26125e+09		8.68914e+09	3.66423e+06	High	Not Found	High	High	High	Not Found
Hsp 26	CG4183	P02517	86	20	629	20	208	23	7.56	1931.83	2.14872e+10	3.79144e+07	1.89508e+10		5.5539e+10	2.33083e+08	High	High	High	High	High	High
Hsp 27	CG4466	P02518	89	23	531	23	213	23.6	7.44	1569.39	1.62178e+10		1.92124e+10	2.56053e+07	2.49723e+10	17958452	High	High	High	High	High	High
Hsp 60A	CG12101	O02649	83	48	1097	48	573	60.8	5.49	3967.13	551167037	2.82801e+10	199514182	1.8915e+10	384574226	3.49384e+10	High	High	High	High	High	High
Hsp 68	CG5436	O97125	53	31	251	25	635	69.7	5.83	734.45		363103776		1.51968e+09		3.22082e+09	Not Found	Peak Found	Not Found	High	Not Found	High
Hsp 70Ab	CG18743	P02825	53	31	265	7	642	70.1	5.77	720.89			18893110	4.10338e+09		9888813	Not Found	Not Found	Not Found	High	Not Found	High
Hsp 70Bb, Bc	CG31359, CG6489	Q9BIR7	51	28	255	4	641	70.2	5.77	686.67				163437360			Not Found	Not Found	Not Found	Not Found	Not Found	High
Hsp 83	CG1242	M9PBL3	78	86	2675	83	717	81.8	5.02	8163.28	1278766992	1.23109e+11	1.22036e+09	9.38913e+10	2097883576	1.60745e+11	High	High	High	High	High	High
Hsp110/Hsc 70 Cb, isoform A	CG6603	Q9VUC1	74	52	547	3	804	88.4	5.43	1714.65	139274754	2.04584e+10	57553102	1.33394e+10	2.034e+08	2.70845e+10	Not Found	High	Not Found	High	Not Found	Not Found

### Sheet: Summary
Protein	Gene ID	Abundance (raw)
		WT 18°C	WT Acute 32°C	WT Chronic 32°C
Cdc37	FBgn0011573; CG12019	not found	not found	9.79618e+07
		3.602e+06	3.08269e+07	1.95429e+09
DnaJ-1	FBgn0263106; CG10578	not found	not found	2.22691e+06
		not found	not found	not found
Hsp22	FBgn0001223; CG4460	not found	1.1872e+06	1.20603e+07
		not found	4.10643e+08	466330033
Hsp23	FBgn0001224; CG4463	not found	3.87376e+07	1.19483e+09
		1.70748e+08	1.26125e+09	8.68914e+09
Hsp26	FBgn0001225; CG4183	3.21722e+09	1.01418e+10	2.53789e+10
		2.14872e+10	1.89508e+10	5.5539e+10
Hsp27	FBgn0001226; CG4466	2.4522e+09	5.93787e+09	8.09849e+09
		1.62178e+10	1.92124e+10	2.49723e+10
Hsp60A	FBgn0015245; CG12101	3.18039e+09	2.17639e+09	5.07036e+09
		2.82801e+10	1.8915e+10	3.49384e+10
Hsp68	FBgn0001230; CG5436	not found	1.36306e+07	2.45208e+08
		363103776	1.51968e+09	3.22082e+09
Hsp70Aa; Hsp70Ab	FBgn0013275; FBgn0013276; CG31366; CG18743	not found	3.11374e+07	1.18206e+07
		not found	4100000000	9888813
Hsp70Bb;Hsp70Bc	FBgn0013278; FBgn0013279; CG31359; CG6489	not found	not found	not found
		not found	163437360	not found
Hsp83	FBgn0001233; CG1242	2.75561e+10	2.08148e+10	4.90628e+10
		1.23109e+11	9.38913e+10	1.60745e+11
Hsc70Cb (Hsp110)	FBgn0026418; CG6603	1.53958e+09	6.25908e+08	1.62745e+09
		2.04584e+10	1.33394e+10	2.70845e+10
