## Supplementary material for "Reducing Cofilin dosage promotes stress adaptation and thermotolerance in *Drosophila melanogaster* embryos": S2_Table

### Sheet: README
Table S2. Validation of RNA-Seq data by qPCR
2^-ΔΔCτ values (relative gene fold expression values) and log2 mean -ΔΔCτ values are for indicated genotypes and conditions, normalized to 18°C condition.
CPM values are for indicated genotypes and conditions. For log2 mean fold change (FC) CPM values, all values were normalized to the mean 18°C condition.
See Method details for more information on how data was generated and analyzed.
Key for abbreviations:
SE	Standard error of the mean
CPM	Counts per million
FC	fold change
WT	outcrossed wild-type embryos
tsr1	cofilin +/- embryos, prepared with the tsr1 allele (tsr1/+)
tsrN121	cofilin +/- embryos, prepared with the tsrN121 allele (tsrN121/+)
Gene names	Flybase ID
Hsp83	FBgn0001233
Hsp70Ab	FBgn0013276
Hsp68	FBgn0001230
Hsp26	FBgn0001225
Hsp23	FBgn0001224
Hsc70-4	FBgn0266599
DNAJ-1	FBgn0263106
CG6282	FBgn0035914
CG15894	FBgn0029864
CG11034	FBgn0031741
CG6180	FBgn0032453
tsr (cofilin)	FBgn0011726
Key for page tabs:
WT_Bar plots	Bar plots and data summary showing mean -ΔΔCτ and log2 mean fold change (FC) CPM values for all outcrossed wild-type embryos at indicated conditions
WT_qPCR_relative_expression	Relative gene fold expression values 2^(-ΔΔCτ), and mean -ΔΔCτ values for outcrossed wild-type embryos at indicated conditions; used for Bar plots sheet and S2B Fig
WT_RNAseq_logFC	log2 mean FC CPM values for outcrossed wild-type embryos at indicated conditions; used for Bar plots sheet and S2B Fig
tsr1_vs_WT_Bar plots	Bar plots and data summary showing mean -ΔΔCτ and log2 mean fold change (FC) CPM values for cofilin+/- (tsr1/+) versus outcrossed wild-type embryos at 18°C
tsr1_vs_WT_qPCR_relative_expression	Relative gene fold expression values 2^(-ΔΔCτ), and mean -ΔΔCτ values for for cofilin+/- (tsr1/+) versus outcrossed wild-type embryos at 18°C; used for Bar plots sheet
tsrN121_vs_WT_Bar plots	Bar plots and data summary showing mean -ΔΔCτ and log2 mean fold change (FC) CPM values for for cofilin+/- (tsrN121/+) versus outcrossed wild-type embryos at 18°C
tsrN121_vs_WT_qPCR_relative_expression	Relative gene fold expression values 2^(-ΔΔCτ), and mean -ΔΔCτ values for for cofilin+/- (tsrN121/+) versus outcrossed wild-type embryos at 18°C; used for Bar plots sheet
tsr1_vs_WT_RNAseq_logFC	log2 mean FC CPM values for cofilin+/- (tsr1/+) versus outcrossed wild-type embryos at 18°C; used for Bar plots sheet

### Sheet: WT_Bar plots
Mean -ΔΔCτ values (from WT_qPCR_relative_expression sheet)
Sample	18°C -ΔΔCτ	Acute 32°C -ΔΔCτ	Chronic 32°C -ΔΔCτ
Hsp83	0.0380522	3.03675	0.594956
Hsp70	0.645887	4.12903	0.0974769
Hsp68	1.26886	4.73601	-0.793173
Hsp26	0.244791	3.72354	1.32216
Hsp23	0.135129	4.68029	2.53546
Hsc70-4	0.0394722	0.359301	0.50338
DNAJ1	0.0321728	3.15651	1.10217
Log2 fold change (FC) (from WT_RNAseq_logFC sheet)
Sample	18°C CPM logFC	Acute 32°C CPM logFC	Chronic 32°C CPM logFC
Hsp83	0	2.2513	1.31483
Hsp70Bb	0	4.1691	-1.57233
Hsp68	0	4.57792	1.19516
Hsp26	0	1.73056	2.59339
Hsp23	0	2.96746	2.99442
Hsc70-4	0	0.529226	0.359812
DNAJ1	0	1.03381	0.357459

### Sheet: WT_qPCR_relative_expression
Relative gene expression (2^-ΔΔCτ) values									Mean -ΔΔCτ values
Sample/experiment replicate	Hsp83	Hsp70	Hsp68	Hsp26	Hsp23	Hsc70-4	DNAJ1		Sample/experiment replicate	Hsp83	Hsp70	Hsp68	Hsp26	Hsp23	Hsc70-4	DNAJ1
WT 18_1	0.973451	2.28107	5.4019	1.79389	1.15242	0.711656	1.22475		WT 18 mean	0.0380522	0.645887	1.26886	0.244791	0.135129	0.0394722	0.0321728
WT 18_2	1.34025	2.21512	1.71956	1.34705	1.59972	1.21574	1.10195		WT acute 32 mean	3.03675	4.12903	4.73601	3.72354	4.68029	0.359301	3.15651
WT 18_3	0.766478	0.197908	0.107655	0.41383	0.542431	1.15582	0.740952		WT chronic 32 mean	0.594956	0.0974769	-0.793173	1.32216	2.53546	0.50338	1.10217
WT 18 mean	1.02673	1.5647	2.40971	1.18492	1.09819	1.02774	1.02255
WT 18 SE	0.167762	0.683662	1.56679	0.406552	0.306416	0.158985	0.145193
WT acute 32_ 1	8.96838	30.0343	50.8446	20.3192	41.9731	1.49714	13.3801
WT acute 32_ 2	9.36651	13.0229	18.1872	14.4224	29.6577	1.16773	8.41711
WT acute 32_ 3	6.28435	9.43359	10.9151	4.88778	5.28728	1.18355	4.95289
WT acute 32 mean	8.20641	17.4969	26.649	13.2098	25.6394	1.2828	8.91669
WT acute 32 SE	0.96788	6.35373	12.2786	4.49573	10.7792	0.107265	2.44551
WT chronic 32_1	1.25734	1.33082	0.521768	1.93795	4.87075	1.16999	2.82839
WT chronic 32_2	1.6055	1.57529	0.837361	2.06001	5.44918	1.45202	2.2965
WT chronic 32_3	1.66844	0.303587	0.372092	3.50325	7.07288	1.63057	1.31544
WT chronic 32 mean	1.51043	1.0699	0.577073	2.5004	5.79761	1.41753	2.14678
WT chronic 32 SE	0.127841	0.389602	0.137129	0.50266	0.659138	0.134072	0.443118

### Sheet: WT_RNAseq_logFC
Sample/experiment replicate	Hsp83	Hsp70Bb	Hsp68	Hsp26	Hsp23	Hsc70-4	DNAJ1
WT 18	0	0	0	0	0	0	0
WT acute 32	2.2513	4.1691	4.57792	1.73056	2.96746	0.529226	1.03381
WT chronic 32	1.31483	-1.57233	1.19516	2.59339	2.99442	0.359812	0.357459

### Sheet: tsr1_vs_WT_Bar plots
Mean -ΔΔCτ values (from tsr1_vs_WT_qPCR_relative_expression sheet)
Sample	WT 18°C -ΔΔCτ	tsr1/+ 18°C -ΔΔCτ
CG6282	0.0460241	6.14719
CG15894	0.19791	8.26492
CG11034	0.136126	7.79381
CG6180	0.0177859	5.08233
tsr	0.00280126	-0.794655
Log2 fold change (FC) (from tsr1_vs_WT_RNAseq_logFC sheet)
Sample	WT 18°C logFC	tsr1/+ 18°C CPM logFC
CG6282	0	8.99753
CG15894	0	7.67775
CG11034	0	7.07352
CG6180	0	3.78622
tsr	0	-1.29773

### Sheet: tsr1_vs_WT_qPCR_relative_expres
	Relative gene expression (2^-ΔΔCτ) values						Mean -ΔΔCτ values
Sample/experiment replicate	CG6282	CG15894	CG11034	CG6180	tsr		Sample/experiment replicate	CG6282	CG15894	CG11034	CG6180	tsr
WT 18_1	1.26554	0.553192	1.55775	0.930253	0.971601		WT 18 mean	0.0460241	0.19791	0.136126	0.0177859	0.00280126
WT 18_2	1.13633	0.917344	1.20744	1.24015	0.944358		tsr1/+ 18 mean	6.14719	8.26492	7.79381	5.08233	-0.794655
WT 18_3	0.695374	1.97057	0.531665	0.866813	1.08987
WT 18 mean	1.03242	1.14704	1.09895	1.0124	1.00194
WT 18 SE	0.1726	0.424974	0.301131	0.115335	0.0446619
tsr1/+ 18_1	138.137	217.592	211.638	31.7311	0.622336
tsr1/+ 18_2	42.4179	360.539	233.478	33.132	0.513252
tsr1/+ 18_3	32.0681	344.673	220.607	36.7747	0.593855
tsr1/+ 18 mean	70.8743	307.601	221.907	33.8793	0.576481
tsr1/+ 18 SE	33.7638	45.2373	6.33808	1.50312	0.032666
Note: Ct values ≥36 or undetermined were considered below the reliable detection threshold and set to Ct = 40 (maximum cycle number) for ΔΔCt calculations.

### Sheet: tsrN121_vs_WT_Bar plots
Mean -ΔΔCτ values (from tsrN121_qPCR_relative_expression sheet)
Sample	WT 18°C -ΔΔCτ	tsrN121/+ 18°C -ΔΔCτ
CG6282	0.0460241	-0.133123
CG15894	0.19791	1.43274
CG11034	0.136126	6.40332
CG6180	0.0177859	5.35836
tsr	0.00280126	-0.800649
Log2 fold change (FC) (from tsr1_RNAseq_logFC sheet)
Sample	WT 18°C logFC	tsr1/+ 18°C CPM logFC
CG6282	0	8.99753
CG15894	0	7.67775
CG11034	0	7.07352
CG6180	0	3.78622
tsr	0	-1.29773

### Sheet: tsrN121_vs_WT_qPCR_relative_e
Relative gene expression (2^-ΔΔCτ) values							Mean -ΔΔCτ values
Sample/experiment replicate	CG6282	CG15894	CG11034	CG6180	tsr		Sample/experiment replicate	CG6282	CG15894	CG11034	CG6180	tsr
WT 18_1	1.26554	0.553192	1.55775	0.930253	0.971601		WT 18 mean	0.0460241	0.19791	0.136126	0.0177859	0.00280126
WT 18_2	1.13633	0.917344	1.20744	1.24015	0.944358		tsrN121/+ 18 mean	-0.133123	1.43274	6.40332	5.35836	-0.800649
WT 18_3	0.695374	1.97057	0.531665	0.866813	1.08987
WT 18 mean	1.03242	1.14704	1.09895	1.0124	1.00194
WT 18 SE	0.1726	0.424974	0.301131	0.115335	0.0446619
tsrN121/+ 18_1	0.898533	1.99317	66.069	39.5224	0.601523
tsrN121/+ 18_2	1.05095	0.690441	87.0537	46.4909	0.641636
tsrN121/+ 18_3	0.786087	5.41517	100.807	37.0554	0.479114
tsrN121/+ 18 mean	0.911855	2.69959	84.6432	41.0229	0.574091
tsrN121/+ 18 SE	0.0767483	1.4089	10.1002	2.82523	0.04888
Note: Ct values ≥36 or undetermined were considered below the reliable detection threshold and set to Ct = 40 (maximum cycle number) for ΔΔCt calculations.

### Sheet: tsr1_vs_WT_RNAseq_logFC
Sample/experiment replicate	CG6282	CG15894	CG11034	CG6180	tsr
WT 18	0	0	0	0	0
tsr1/+ 18	8.99753	7.67775	7.07352	3.78622	-1.29773
